# Tumor cell heterogeneity drives spatial organization of the intratumoral immune response in squamous cell skin carcinoma

**DOI:** 10.1101/2023.04.25.538140

**Authors:** Miho Tanaka, Lotus Lum, Kenneth Hu, Cecilia Ledezma-Soto, Bushra Samad, Daphne Superville, Kenneth Ng, Zoe Adams, Kelly Kersten, Lawrence Fong, Alexis J. Combes, Matthew Krummel, Melissa Reeves

## Abstract

Intratumoral heterogeneity (ITH)—defined as genetic and cellular diversity within a tumor—is linked to failure of immunotherapy and an inferior anti-tumor immune response. The underlying mechanism of this association is unknown. To address this question, we modeled heterogeneous tumors comprised of a pro-inflammatory (“hot”) and an immunosuppressive (“cold”) tumor population, labeled with YFP and RFP tags respectively to enable precise spatial tracking. The resulting mixed-population tumors exhibited distinct regions comprised of YFP^+^ (hot) cells, RFP^+^ (cold) cells, or a mixture. We found that tumor regions occupied by hot tumor cells (YFP^+^) harbored more total T cells and a higher frequency of Th1 cells and IFN*γ*^+^ CD8 T cells compared to regions occupied by cold tumor cells (RFP^+^), whereas immunosuppressive macrophages showed the opposite spatial pattern. We identified the chemokine CX3CL1, produced at higher levels by our cold tumors, as a mediator of intratumoral macrophage accumulation, particularly immunosuppressive CD206^Hi^ macrophages. Furthermore, we examined the response of heterogeneous tumors to a therapeutic combination of PD-1 blockade and CD40 agonist on a region-by-region basis. While the combination successfully increases Th1 abundance in “cold” tumor regions, it fails to bring overall T cell activity to the same level as seen in “hot” regions. The presence of the “cold” cells thus ultimately leads to a failure of the therapy to induce tumor rejection. Collectively, our results demonstrate that the organization of heterogeneous tumor cells has a profound impact on directing the spatial organization and function of tumor-infiltrating immune cells as well as on responses to immunotherapy.
