## Supplementary material for "Tumor cell heterogeneity drives spatial organization of the intratumoral immune response in squamous cell skin carcinoma": Table 1

### Sheet: CD206hi
p_val	avg_log2FC	pct.1	pct.2	p_val_adj	gene
1.99719e-63	1.61474	0.702	0.283	3.43316e-59	Ccl7
1.61709e-61	1.51191	0.841	0.458	2.77978e-57	Ccl2
7.62099e-60	1.44439	0.855	0.447	1.31005e-55	Ccl12
2.55938e-76	1.36228	0.925	0.646	4.39957e-72	Fcrls
7.6313e-83	1.18093	0.727	0.247	1.31182e-78	Cbr2
6.40562e-88	1.13944	0.972	0.775	1.10113e-83	Rnase4
8.04184e-63	1.01252	0.944	0.76	1.38239e-58	Stab1
5.04557e-63	0.934401	0.978	0.829	8.67334e-59	Maf
4.76225e-64	0.886773	0.997	0.995	8.18631e-60	Lgals1
1.73334e-57	0.856519	0.992	0.954	2.97961e-53	Mrc1
1.60604e-60	0.761434	0.986	0.94	2.76079e-56	Snx2
2.30303e-56	0.628926	0.969	0.735	3.95891e-52	Bin1
1.41684e-60	0.60361	0.997	0.994	2.43556e-56	Grn
1.07047e-54	0.509894	0.727	0.317	1.84013e-50	Arsb
2.28085e-55	0.46054	0.997	0.996	3.92078e-51	Clta
2.54022e-57	-0.629486	0.997	0.999	4.36664e-53	Psap
7.26802e-64	-0.924762	1	1	1.24937e-59	Fth1
3.86043e-84	-1.8362	0.986	0.996	6.63607e-80	Cd74
7.15127e-72	-2.09092	0.944	0.964	1.2293e-67	H2-Ab1
4.12014e-80	-2.18838	0.905	0.963	7.08253e-76	H2-Aa

### Sheet: Arg1hi
p_val	avg_log2FC	pct.1	pct.2	p_val_adj	gene
9.3e-140	1.66514	0.873	0.435	1.6e-135	Clec4d
4.2e-105	1.46952	0.786	0.378	7.2e-101	Adam8
8.67e-97	1.37328	0.952	0.828	1.49e-92	Plin2
1.74e-91	1.18641	0.992	0.936	2.98e-87	Ctsl
4.2e-121	0.995234	1	1	7.2e-117	Fth1
2e-107	0.861945	0.994	0.995	3.5e-103	Malat1
1.28e-84	0.839981	0.975	0.883	2.2e-80	Card19
8.5e-126	0.838508	1	1	1.5e-121	Ftl1
6.34e-91	0.811472	0.997	0.988	1.09e-86	Aldoa
4.94e-77	0.795348	0.998	0.993	8.5e-73	Pkm
2.65e-76	0.665201	0.998	0.991	4.56e-72	Mcl1
1.4e-101	-0.64554	1	1	2.33e-97	Tmsb4x
4.2e-107	-0.87198	0.93	0.994	7.2e-103	Aif1
2.3e-99	-0.92225	0.864	0.981	4.02e-95	Lst1
5.03e-91	-0.95321	0.491	0.875	8.65e-87	H2-DMb2
1.14e-88	-0.98171	0.916	0.992	1.96e-84	Gatm
2.7e-108	-1.11833	0.881	0.988	4.6e-104	H2-DMa
7.6e-99	-1.21441	0.71	0.955	1.3e-94	H2-DMb1
3.82e-96	-1.26103	0.58	0.924	6.57e-92	Cx3cr1
9.26e-80	-1.62601	0.922	0.982	1.59e-75	H2-Ab1

### Sheet: MHC-IIhi
p_val	avg_log2FC	pct.1	pct.2	p_val_adj	gene
1e-238	2.28076	1	0.93	1.7e-234	H2-Ab1
1.7e-229	2.13142	1	0.914	2.9e-225	H2-Aa
5e-228	1.77189	1	0.989	8.6e-224	Cd74
6.1e-137	1.62406	0.838	0.363	1.1e-132	Mgl2
4.9e-195	1.52149	0.995	0.768	8.4e-191	H2-DMb1
2.8e-193	1.3112	0.995	0.914	4.8e-189	H2-DMa
5.8e-165	1.18413	0.95	0.573	1e-160	H2-DMb2
8.4e-113	1.17785	0.909	0.594	1.5e-108	Tmem176a
7.8e-156	1.16058	0.922	0.389	1.3e-151	H2-Eb1
2.9e-112	1.11594	0.935	0.678	5e-108	Tmem176b
1.8e-124	0.883266	0.771	0.231	3.2e-120	Ciita
1.16e-71	0.826069	0.985	0.942	2e-67	Cd52
5.6e-99	0.773592	0.954	0.677	9.7e-95	Axl
8.38e-80	0.718833	0.989	0.976	1.44e-75	Gm2a
1.66e-82	-0.67638	1	1	2.85e-78	Ftl1
2.44e-75	-0.79444	0.847	0.969	4.2e-71	Card19
4.84e-75	-0.8757	0.984	0.996	8.31e-71	Ctsd
2.96e-84	-0.96632	0.585	0.871	5.08e-80	Serpinb6a
1.75e-82	-1.36635	0.392	0.748	3e-78	Clec4d
4.53e-77	-1.59324	0.951	0.979	7.79e-73	Crip1
